# CELLama: Foundation Model for Single Cell and Spatial Transcriptomics by Cell Embedding Leveraging Language Model Abilities

**DOI:** 10.1101/2024.05.08.593094

**Authors:** Hongyoon Choi, Jeongbin Park, Sumin Kim, Jiwon Kim, Dongjoo Lee, Sungwoo Bae, Haenara Shin, Daeseung Lee

## Abstract

Large-scale single-cell RNA sequencing (scRNA-seq) and spatial transcriptomics (ST) have transformed biomedical research into a data-driven field, enabling the creation of comprehensive data atlases. These methodologies facilitate detailed understanding of biology and pathophysiology, aiding in the discovery of new therapeutic targets. However, the complexity and sheer volume of data from these technologies present analytical challenges, particularly in robust cell typing, integration and understanding complex spatial relationships of cells. To address these challenges, we developed CELLama (Cell Embedding Leverage Language Model Abilities), a framework that leverage language model to transform cell data into ’sentences’ that encapsulate gene expressions and metadata, enabling universal cellular data embedding for various analysis. CELLama, serving as a foundation model, supports flexible applications ranging from cell typing to the analysis of spatial contexts, independently of manual reference data selection or intricate dataset-specific analytical workflows. Our results demonstrate that CELLama has significant potential to transform cellular analysis in various contexts, from determining cell types across multi-tissue atlases and their interactions to unraveling intricate tissue dynamics.
