## Supplementary Table for "CELLama: Foundation Model for Single Cell and Spatial Transcriptomics by Cell Embedding Leveraging Language Model Abilities"

### Sheet: SupplementaryTable1
Supplementary Table 1. Cell types of scRNA-seq datasets of human pancreas from multiple platforms (query) and subsampled data of tabula sapeins (reference)
Subsampled Tabula Sapiens Data	No. of cells	Proportions	Human pancreas data	No. of cells	Proportions
pancreatic acinar cell	541	0.402829	alpha	5493	0.335307
endothelial cell	227	0.169025	beta	4169	0.254487
pancreatic ductal cell	222	0.165302	ductal	2142	0.130753
myeloid cell	181	0.134773	acinar	1669	0.10188
t cell	62	0.0461653	delta	1055	0.0644
pancreatic stellate cell	35	0.0260611	gamma	699	0.0426688
b cell	17	0.0126582	activated_stellate	464	0.0283238
nk cell	10	0.00744602	endothelial	313	0.0191063
pancreatic pp cell	10	0.00744602	quiescent_stellate	193	0.0117812
plasma cell	10	0.00744602	macrophage	79	0.00482237
pancreatic beta cell	9	0.00670141	mast	42	0.00256379
mast cell	7	0.00521221	epsilon	32	0.00195336
pancreatic alpha cell	7	0.00521221	schwann	25	0.00152607
fibroblast	4	0.00297841	t_cell	7	0.000427298
pancreatic delta cell	1	0.000744602
